# The Food Additive Xanthan Gum Drives Adaptation of the Human Gut Microbiota

**DOI:** 10.1101/2021.06.02.446819

**Authors:** Matthew P. Ostrowski, Sabina Leanti La Rosa, Benoit J. Kunath, Andrew Robertson, Gabriel Pereira, Live H. Hagen, Neha J. Varghese, Ling Qiu, Tianming Yao, Gabrielle Flint, James Li, Sean McDonald, Duna Buttner, Nicholas A. Pudlo, Matthew K. Schnizlein, Vincent B. Young, Harry Brumer, Thomas Schmidt, Nicolas Terrapon, Vincent Lombard, Bernard Henrissat, Bruce Hamaker, Emiley A Eloe-Fadrosh, Ashootosh Tripathi, Phillip B. Pope, Eric Martens

## Abstract

The diets of industrialized countries reflect the increasing use of processed foods, often with the introduction of novel food additives. Xanthan gum is a complex polysaccharide with unique rheological properties that have established its use as a widespread stabilizer and thickening agent^1^. However, little is known about its direct interaction with the gut microbiota, which plays a central role in digestion of other, chemically-distinct dietary fiber polysaccharides. Here, we show that the ability to digest xanthan gum is surprisingly common in industrialized human gut microbiomes and appears to be contingent on the activity of a single bacterium that is a member of an uncultured bacterial genus in the family *Ruminococcaceae*. We used a combination of enrichment culture, multi-omics, and recombinant enzyme studies to identify and characterize a complete pathway in this uncultured bacterium for the degradation of xanthan gum. Our data reveal that this keystone degrader cleaves the xanthan gum backbone with a novel glycoside hydrolase family 5 (GH5) enzyme before processing the released oligosaccharides using additional enzymes. Surprisingly, some individuals harbor a *Bacteroides* species that is capable of consuming oligosaccharide products generated by the keystone *Ruminococcaceae* or a purified form of the GH5 enzyme. This *Bacteroides* symbiont is equipped with its own distinct enzymatic pathway to cross-feed on xanthan gum breakdown products, which still harbor the native linkage complexity in xanthan gum, but it cannot directly degrade the high molecular weight polymer. Thus, the introduction of a common food additive into the human diet in the past 50 years has promoted the establishment of a food chain involving at least two members of different phyla of gut bacteria.
