## Supplemental Table 4 for "The Food Additive Xanthan Gum Drives Adaptation of the Human Gut Microbiota"

### Sheet: Rucg13 in human samples
Query ID	Subject ID	% identity	alignment length	mismatches	gap opens	q. start	q. end	s. start	s. end	evalue	bit score	query length	subject length	raw score
RUCG13XGLocusTRtoGlK	3300008725|Ga0115670_1000323	97.77	39026	870	2	55110	16086	218	39242	0	58900	55110	65207	37268
RUCG13XGLocusTRtoGlK	3300008081|Ga0113559_100146	97.77	39026	868	2	55110	16086	10870	49894	0	58900	55110	75807	37272
RUCG13XGLocusTRtoGlK	3300006568|Ga0100215_100264	97.77	39026	868	2	16086	55110	20305	59329	0	58900	55110	74340	37272
RUCG13XGLocusTRtoGlK	3300006312|Ga0099626_100151	97.77	39026	869	2	16086	55110	25928	64952	0	58900	55110	96890	37270
RUCG13XGLocusTRtoGlK	3300008676|Ga0111520_100212	97.77	39026	869	2	55110	16086	31963	70987	0	58900	55110	92914	37270
RUCG13XGLocusTRtoGlK	3300023543|Ga0257048_100630	98.96	39006	405	0	16105	55110	56	39061	0	60400	55110	39788	38196
RUCG13XGLocusTRtoGlK	3300023506|Ga0257040_100262	99.28	55111	397	1	1	55110	9554	64664	0	85900	55110	74526	54308
RUCG13XGLocusTRtoGlK	3300014824|Ga0134492_1000500	97.77	39026	868	2	55110	16086	291	39315	0	58900	55110	57639	37272
RUCG13XGLocusTRtoGlK	3300023290|Ga0256628_100420	97.77	39026	868	2	55110	16086	223	39247	0	58900	55110	55231	37272
RUCG13XGLocusTRtoGlK	3300023717|Ga0257029_10413	98.87	39007	440	2	16105	55110	56	39061	0	60300	55110	39792	38109
RUCG13XGLocusTRtoGlK	3300029590|Ga0245099_1000068	97.72	39029	885	3	55110	16086	46377	85404	0	58900	55110	241476	37228
RUCG13XGLocusTRtoGlK	7000000011|SRS053214_LANL_scaffold_21776	97.77	39026	869	2	16086	55110	21873	60897	0	58900	55110	60954	37270
RUCG13XGLocusTRtoGlK	3300039333|Ga0169237_00111	99.89	38923	39	2	55110	16188	45327	84245	0	61400	55110	84245	38823
RUCG13XGLocusTRtoGlK	3300029114|Ga0168819_100205	99.84	49966	74	2	5145	55110	13647	63608	0	78700	55110	92908	49796
RUCG13XGLocusTRtoGlK	3300029194|Ga0168692_100147	99.93	46968	30	1	5658	52625	1	46966	0	74200	55110	46966	46897
RUCG13XGLocusTRtoGlK	3300029423|Ga0243802_100509	97.97	42841	868	2	12271	55110	1	42840	0	65000	55110	56716	41087
RUCG13XGLocusTRtoGlK	3300029356|Ga0243797_100496	97.77	39026	870	2	55110	16086	7992	47016	0	58900	55110	69654	37268
RUCG13XGLocusTRtoGlK	3300029354|Ga0243832_100001	97.9	39025	821	0	55110	16086	681800	720824	0	59100	55110	746928	37383
RUCG13XGLocusTRtoGlK	3300029256|Ga0168827_100365	99.95	49903	26	0	5208	55110	1	49903	0	78800	55110	67888	49851
RUCG13XGLocusTRtoGlK	3300029421|Ga0243844_100903	98.87	39007	438	2	55110	16105	774	39779	0	60300	55110	39875	38113
RUCG13XGLocusTRtoGlK	3300029607|Ga0244907_100140	99.85	49966	72	2	5145	55110	29358	79319	0	78700	55110	113050	49800
RUCG13XGLocusTRtoGlK	3300029128|Ga0168745_100111	99.98	54589	9	0	522	55110	71	54659	0	86300	55110	139487	54571
RUCG13XGLocusTRtoGlK	3300029676|Ga0243825_100409	97.75	39053	847	5	55110	16086	15174	54224	0	58900	55110	70453	37264
RUCG13XGLocusTRtoGlK	3300029505|Ga0244823_100174	99.85	49966	72	2	55110	5145	46622	96583	0	78700	55110	111222	49800
RUCG13XGLocusTRtoGlK	3300029784|Ga0243806_1000028	99.85	49966	72	2	55110	5145	222905	272866	0	78700	55110	302375	49800
RUCG13XGLocusTRtoGlK	3300029700|Ga0245207_100356	97.73	39031	875	4	55110	16086	37916	76941	0	58900	55110	77518	37231
RUCG13XGLocusTRtoGlK	3300029692|Ga0245170_100353	97.77	39026	869	2	55110	16086	241	39265	0	58900	55110	65187	37270
RUCG13XGLocusTRtoGlK	3300029767|Ga0243804_100510	97.78	39026	865	2	16086	55110	13949	52973	0	58900	55110	62011	37278
RUCG13XGLocusTRtoGlK	3300029209|Ga0168673_100384	99.76	40282	51	5	6093	46357	1	40254	0	63300	55110	44227	40055
RUCG13XGLocusTRtoGlK	3300029881|Ga0245307_1000210	97.75	39028	876	3	55110	16086	56174	95200	0	58900	55110	117504	37247
RUCG13XGLocusTRtoGlK	3300029373|Ga0243914_100469	98.36	39026	637	2	16086	55110	16590	55614	0	59700	55110	62785	37734
RUCG13XGLocusTRtoGlK	7000000464|SRS077730_LANL_scaffold_22578	97.77	39026	869	2	16086	55110	22302	61326	0	58900	55110	61395	37270
RUCG13XGLocusTRtoGlK	3300029355|Ga0243784_100195	97.77	39026	868	2	16086	55110	25833	64857	0	58900	55110	111354	37272
RUCG13XGLocusTRtoGlK	3300029432|Ga0243805_100011	99.85	49966	72	2	5145	55110	118350	168311	0	78700	55110	391364	49800
RUCG13XGLocusTRtoGlK	3300029488|Ga0244072_100447	99.89	43413	44	1	49843	6431	13067	56477	0	68500	55110	56477	43314

### Sheet: B intestinalis in human samples
Query ID	Subject ID	% identity	alignment length	mismatches	gap opens	q. start	q. end	s. start	s. end	evalue	bit score	query length	subject length	raw score
BintestinalisXGLocus	3300008499|Ga0111012_100586	94.27	17898	1023	3	17903	8	5997	23893	0	25000	17903	25035	15825
BintestinalisXGLocus	3300008620|Ga0111272_100120	91.95	17897	1439	1	8	17903	62858	80754	0	23700	17903	93679	15010
BintestinalisXGLocus	3300008482|Ga0115187_100819	94.27	17898	1023	3	8	17903	1220	19116	0	25000	17903	25114	15825
BintestinalisXGLocus	7000000661|SRS052027_LANL_scaffold_981	94.27	17898	1023	3	8	17903	315	18211	0	25000	17903	24153	15825
BintestinalisXGLocus	3300029106|Ga0169216_100006	99.87	17903	23	0	1	17903	133277	151179	0	28200	17903	286787	17857
BintestinalisXGLocus	7000000434|SRS014287_WUGC_scaffold_7918	91.95	17897	1439	1	8	17903	1483	19379	0	23700	17903	26512	15010
BintestinalisXGLocus	3300029714|Ga0245242_1000476	99.78	17903	40	0	1	17903	40519	58421	0	28200	17903	64885	17823
BintestinalisXGLocus	7000000373|SRS016989_Baylor_scaffold_18674	96.07	15106	591	2	2799	17903	3	15107	0	22000	17903	21049	13906
BintestinalisXGLocus	3300029607|Ga0244907_100018	99.77	17903	41	0	1	17903	142378	160280	0	28200	17903	273041	17821
BintestinalisXGLocus	3300029578|Ga0245007_100016	99.41	17903	106	0	17903	1	132046	149948	0	28000	17903	307763	17691
BintestinalisXGLocus	3300029479|Ga0244137_100001	99.57	17903	77	0	1	17903	138834	156736	0	28100	17903	954554	17749

### Sheet: B intestinalis in environment
Query ID	Subject ID	% identity	alignment length	mismatches	gap opens	q. start	q. end	s. start	s. end	evalue	bit score	query length	subject length	raw score
BintestinalisXGLocus	3300034683|Ga0310147_001473	99.12	14466	128	0	17903	3438	6041	20506	0	22500	17903	20604	14210
