## Supplemental Table 5 for "The Food Additive Xanthan Gum Drives Adaptation of the Human Gut Microbiota"

### Sheet: M737
MAG Id	Marker lineage	# genomes	# markers	# marker sets	Completeness	Contamination	Strain heterogeneity	Genome size (bp)	# ambiguous bases	# scaffolds	closest relative (MiGA)	% AAI (MiGA)
M737.1	k__Bacteria (UID203)	5449	103	58	45.69	0	0	888569	0	19	Eubacterium sulci ATCC 35585 NZ CP012068T	55.52
M737.10	o__Clostridiales (UID1212)	172	263	149	85.29	2.71	60	2282488	0	476	Clostridium cellulosi NZ LM995447	49.89
M737.11	k__Bacteria (UID203)	5449	103	58	79.31	0	0	3914328	0	117	Bacteroides caecimuris NZ CP015401	99.33
M737.12	f__Lachnospiraceae (UID1255)	90	354	174	96.17	2.3	25	5222710	0	362	Clostridium scindens NZ CP045695	55.11
M737.13	o__Lactobacillales (UID544)	293	475	267	79.03	0.07	0	2301015	0	24	Enterococcus faecalis NZ CP015883	98.89
M737.14	o__Clostridiales (UID1226)	155	278	158	96.2	0.16	0	3498299	0	39	Hungatella hathewayi WAL 18680 NZ CP040506	60.65
M737.15	root (UID1)	5656	56	24	0	0	0	430805	0	61	NA	NA
M737.16	o__Clostridiales (UID1212)	172	263	149	10.74	0	0	379078	0	2	Ruminococcus bicirculans NZ HF545616T	51.17
M737.17	k__Bacteria (UID203)	5449	103	57	17.3	0	0	292154	0	149	NA	NA
M737.18	o__Clostridiales (UID1120)	304	247	141	45.39	0	0	2073021	0	39	Aminipila sp. JN 18 NZ CP035281	58.75
M737.19	root (UID1)	5656	56	24	0	0	0	271491	0	31	NA	NA
M737.2	k__Bacteria (UID203)	5449	104	58	60.34	0	0	690832	0	7	Christensenella minuta NZ CP029256T	49.26
M737.20	o__Clostridiales (UID1212)	172	257	149	97.65	2.68	0	3093864	0	175	Flavonifractor plautii NZ CP048436	65.38
M737.21	o__Clostridiales (UID1120)	304	250	143	29.37	0	0	818474	0	11	Christensenella minuta NZ CP029256	51.67
M737.22	root (UID1)	5656	56	24	0	0	0	266744	0	7	NA	NA
M737.23	root (UID1)	5656	56	24	0	0	0	653758	0	53	NA	NA
M737.24	f__Lachnospiraceae (UID1256)	33	333	171	97.66	0.1	0	3421203	0	68	Clostridium scindens NZ CP045695	67.29
M737.25	k__Bacteria (UID203)	5449	104	58	13.79	0	0	465598	0	3	NA	NA
M737.26	o__Clostridiales (UID1212)	172	263	149	93.96	1.34	0	2521265	0	31	Clostridiales bacterium LR778135	51.06
M737.27	o__Clostridiales (UID1212)	172	257	149	96.64	0	0	2965834	0	67	Clostridiales bacterium CCNA10 NZ AP018533	63.92
M737.28	o__Bacteroidales (UID2617)	213	406	265	99.06	0.38	0	2799160	0	127	Muribaculum intestinale NZ CP015402	98.35
M737.29	f__Lachnospiraceae (UID1256)	33	333	171	94.74	2.44	0	6153356	0	212	Ruminococcus gnavus ATCC 29149 NZ CP043051	64.69
M737.3	o__Clostridiales (UID1212)	172	263	149	81.71	0.34	0	2082730	0	7	Monoglobus pectinilyticus NZ CP020991	45.11
M737.30	root (UID1)	5656	56	24	0	0	0	267295	0	13	NA	NA
M737.4	o__Clostridiales (UID1212)	172	263	149	90.6	0	0	2564436	0	94	Faecalibacterium prausnitzii NZ CP023819	44.6
M737.5	root (UID1)	5656	56	24	0	0	0	237002	0	22	NA	NA
M737.6	p__Actinobacteria (UID2112)	31	211	124	93.19	2.08	75	2202788	0	458	Adlercreutzia sp. 8CFCBH1 NZ AP022829	64.6
M737.7	root (UID1)	5656	56	24	0	0	0	428741	0	36	NA	NA
M737.8	f__Enterobacteriaceae (UID5124)	134	1173	336	52.29	0	0	2319081	0	32	Escherichia coli NZ CP010228	99.29
M737.9	f__Enterobacteriaceae (UID5162)	88	1207	328	47.88	0	0	2190516	0	30	Escherichia coli NZ CP010235	99.46
M737/ XGUL - aa identities to XGUL detected in the ORIGINAL sample
Query id	Subject id	% identity	alignment length	mismatches	gap	q. start	q. end	s. start	s. end	e-value	CAZyme family
Ga0308426_102644	IAONOJCJ_01383	91.99	312	25	0	1	312	1	312	0
Ga0308426_102645	IAONOJCJ_01384	86.39	316	43	0	1	316	1	316	0
Ga0308426_102646	IAONOJCJ_01385	79.09	550	107	2	1	546	1	546	0	GH5
Ga0308426_102646	IAONOJCJ_01385	56.6	1046	409	17	524	1558	629	1640	0
Ga0308426_102646	IAONOJCJ_01385	35.81	726	355	22	912	1558	1328	2021	1e-87
Ga0308426_102646	IAONOJCJ_01385	43.08	318	110	6	1258	1574	1021	1268	1e-59
Ga0308426_102646	IAONOJCJ_01385	39.65	227	108	8	1934	2137	401	621	2e-27
Ga0308426_102647	IAONOJCJ_01386	95.89	950	39	0	1	950	1	950	0	GH38
Ga0308426_102648	IAONOJCJ_01387	98.48	329	5	0	1	329	1	329	0
Ga0308426_102649	IAONOJCJ_01388	98.26	805	14	0	1	805	1	805	0
Ga0308426_1026410	IAONOJCJ_01389	96.46	367	13	0	1	367	1	367	0	GH88
Ga0308426_1026411	IAONOJCJ_01390	90.13	1003	99	0	1	1003	1	1003	0
Ga0308426_1026412	IAONOJCJ_01391	90.83	1886	173	0	1	1886	1	1886	0
Ga0308426_1026413	IAONOJCJ_01392	94.23	849	49	0	1	849	1	849	0
Ga0308426_1026414	IAONOJCJ_01393	94.95	317	16	0	1	317	1	317	0
Ga0308426_1026415	IAONOJCJ_01394	95.81	310	13	0	1	310	1	310	0
Ga0308426_1026416	IAONOJCJ_01395	87.82	739	89	1	1	738	1	739	0
Ga0308426_1026417	IAONOJCJ_01396	97.15	492	14	0	1	492	1	492	0
Ga0308426_1026418	IAONOJCJ_01397	87.76	523	64	0	1	523	1	523	0
Ga0308426_1026419	IAONOJCJ_01398	87.79	385	47	0	1	385	1	385	0
Ga0308426_1026420	IAONOJCJ_01399	93.2	588	40	0	1	588	1	588	0
Ga0308426_1026421	IAONOJCJ_01401	87.11	450	58	0	1	450	1	450	0
Ga0308426_1026422	IAONOJCJ_01402	84.45	714	111	0	1	714	1	714	0	PL8
Ga0308426_1026423	IAONOJCJ_01405	90.6	266	25	0	1	266	1	266	0
Ga0308426_1026424	IAONOJCJ_01406	61.97	1554	524	23	1	1529	1	1512	0
Ga0308426_1026425	IAONOJCJ_01407	30.12	259	176	4	2	258	3	258	5e-30
Ga0308426_1026426	IAONOJCJ_01383	56.45	310	135	0	2	311	3	312	6e-116
Ga0308426_1026427	IAONOJCJ_01386	27.53	937	556	18	6	873	9	891	1e-100
Ga0308426_1026429	IAONOJCJ_00082	28.17	71	51	0	2	72	11	81	0.031
locus_tag	ftype	length_bp	gene	EC_number	COG	product	length_aa	length Original sample_aa	CAZyme family
IAONOJCJ_01383	CDS	945	glcK_2	2.7.1.2	COG1940	Glucokinase	314	314
IAONOJCJ_01384	CDS	951	manA	5.3.1.8	COG1482	Mannose-6-phosphate isomerase ManA	316	316
IAONOJCJ_01385	CDS	6078				hypothetical protein	2025	2143	GH5
IAONOJCJ_01386	CDS	2853	mngB	3.2.1.-	COG0383	Mannosylglycerate hydrolase	950	950	GH38
IAONOJCJ_01387	CDS	990				hypothetical protein	329	328
IAONOJCJ_01388	CDS	2418	cbpA_2	2.4.1.20	COG3459	Cellobiose phosphorylase	805	805
IAONOJCJ_01389	CDS	1104	ugl_2	3.2.1.180		Unsaturated chondroitin disaccharide hydrolase	367	367	GH88
IAONOJCJ_01390	CDS	3015				hypothetical protein	1004	1004
IAONOJCJ_01391	CDS	5661				hypothetical protein	1886	1886
IAONOJCJ_01392	CDS	2550				hypothetical protein	849	849
IAONOJCJ_01393	CDS	954	araQ_5		COG0395	L-arabinose transport system permease protein AraQ	317	317
IAONOJCJ_01394	CDS	933	yteP_3		COG4209	putative multiple-sugar transport system permease YteP	310	310
IAONOJCJ_01395	CDS	2220				hypothetical protein	739	738
IAONOJCJ_01396	CDS	1479				hypothetical protein	492	495
IAONOJCJ_01397	CDS	1575	rhaR_5			HTH-type transcriptional activator RhaR	524	524
IAONOJCJ_01398	CDS	1158				hypothetical protein	385	385
IAONOJCJ_01399	CDS	1767				hypothetical protein	588	588
IAONOJCJ_01400	CDS	1263				hypothetical protein	420		GH125
IAONOJCJ_01401	CDS	1353				hypothetical protein	450	450
IAONOJCJ_01402	CDS	2145	xly	4.2.2.12		Xanthan lyase	714	714	PL8
IAONOJCJ_01403	CDS	627	axe2_2	3.1.1.72		Acetylxylan esterase	208	266
IAONOJCJ_01404	CDS	1695				hypothetical protein	564	1545
IAONOJCJ_01405	CDS	801				hypothetical protein	266	261
IAONOJCJ_01406	CDS	6246				hypothetical protein	2081	312
IAONOJCJ_01407	CDS	786	ywpJ	3.1.3.-	COG0561	Phosphatase YwpJ	261	900

### Sheet: M1741
MAG Id	Marker lineage	# genomes	# markers	# marker sets	Completeness	Contamination	Strain heterogeneity	Genome size (bp)	# ambiguous bases	# scaffolds	closest relative (MiGA)	% AAI (MiGA)
M1741.1	o__Clostridiales (UID1212)	172	263	149	84.23	0.13	50	2137218	0	109	Oscillibacter sp. PEA192 NZ AP018532	64.45
M1741.10	f__Enterobacteriaceae (UID5162)	88	1207	328	99.32	0.1	0	4493536	0	61	Escherichia coli NZ CP010228	99.4
M1741.11	root (UID1)	5656	56	24	0	0	0	341085	0	14	NA	NA
M1741.12	o__Clostridiales (UID1212)	172	257	149	93.85	5.86	40	2761313	0	332	Clostridiales bacterium CCNA10 NZ AP018533	63.78
M1741.13	k__Bacteria (UID203)	5449	103	57	57.89	0	0	1610438	0	6	Monoglobus pectinilyticus NZ CP020991	48.56
M1741.14	root (UID1)	5656	56	24	0	0	0	300990	0	8	NA	NA
M1741.15	o__Clostridiales (UID1212)	172	263	149	94.97	0.67	0	2511175	0	81	Hungateiclostridiaceae bacterium KB18 NZ CP015400
M1741.16	g__Bacteroides (UID2691)	33	839	309	83.9	0.84	25	4071463	0	139	Bacteroides caecimuris NZ CP015401T	99.41
M1741.17	o__Clostridiales (UID1226)	155	278	158	96.2	0.16	0	3559034	0	43	Hungatella hathewayi WAL 18680 NZ CP040506	60.65
M1741.18	o__Lactobacillales (UID544)	293	475	267	82.02	0.07	0	2329374	0	25	Enterococcus faecalis NZ CP021161	99.09
M1741.19	k__Bacteria (UID203)	5449	98	58	24.14	0	0	634147	0	291	NA	NA
M1741.2	o__Clostridiales (UID1212)	172	263	149	89.48	1.45	25	2194029	0	423	Clostridiales bacterium LR778135	50.56
M1741.20	root (UID1)	5656	56	24	0	0	0	234603	0	32	NA	NA
M1741.21	k__Bacteria (UID2372)	131	177	106	100	0.94	0	2384537	0	207	Turicibacter sanguinis NZ CP053187T	44.7
M1741.22	o__Clostridiales (UID1120)	304	247	141	98.94	0	0	3032249	0	58	Aminipila sp. CBA3637 NZ CP047591	57.12
M1741.23	k__Bacteria (UID203)	5449	104	58	6.03	0	0	1808464	0	448	NA	NA
M1741.24	o__Clostridiales (UID1120)	304	250	143	92.66	3.15	50	1561091	0	78	Christensenella minuta NZ CP029256T	49.41
M1741.25	o__Clostridiales (UID1226)	155	278	158	92.37	0	0	3533795	0	116	Hungatella hathewayi WAL 18680 NZ CP040506	60.73
M1741.26	f__Lachnospiraceae (UID1256)	33	333	171	89.28	5.85	22.22	6181827	0	811	Ruminococcus gnavus ATCC 29149 NZ CP027002T	64.53
M1741.3	o__Clostridiales (UID1226)	155	278	158	77.64	15.31	50	3521971	0	1129	Hungatella hathewayi WAL 18680 NZ CP040506	58.91
M1741.4	o__Clostridiales (UID1212)	172	263	149	34.56	0	0	859570	0	4	Clostridiales bacterium NZ LR698999	49.07
M1741.5	o__Clostridiales (UID1226)	155	278	158	64.02	1.27	0	2043760	0	702	Enterocloster clostridioformis NZ CP050964	61.67
M1741.6	o__Lactobacillales (UID544)	293	475	267	17.23	0	0	433137	0	4	Enterococcus faecalis NZ CP015883	98.91
M1741.7	root (UID1)	5656	56	24	0	0	0	710519	0	79	NA	NA
M1741.8	k__Bacteria (UID203)	5449	104	58	13.79	0	0	1258350	0	139	NA	NA
M1741.9	k__Bacteria (UID203)	5449	104	58	52.74	0	0	3441070	0	329	Bacteroides sp. CBA7301 NZ CP050831	85.99
M1741/ XGUL - aa identities to XGUL detected in the ORIGINAL sample
Query id	Subject id	% identity	alignment length	mismatches	gap	q. start	q. end	s. start	s. end	e-value	CAZyme family
Ga0308426_102644	LJMDLIOM_01044	91.99	312	25	0	1	312	1	312	0
Ga0308426_102645	LJMDLIOM_01045	86.39	316	43	0	1	316	1	316	0
Ga0308426_102646	LJMDLIOM_01046	79.09	550	107	2	1	546	1	546	0	GH5
Ga0308426_102646	LJMDLIOM_01046	56.6	1046	409	17	524	1558	629	1640	0
Ga0308426_102646	LJMDLIOM_01046	35.81	726	355	22	912	1558	1328	2021	9e-88
Ga0308426_102646	LJMDLIOM_01046	43.08	318	110	6	1258	1574	1021	1268	7e-60
Ga0308426_102646	LJMDLIOM_01046	39.65	227	108	8	1934	2137	401	621	2e-27
Ga0308426_102647	LJMDLIOM_01047	95.89	950	39	0	1	950	1	950	0	GH38
Ga0308426_102648	LJMDLIOM_01048	98.48	329	5	0	1	329	1	329	0
Ga0308426_102649	LJMDLIOM_01049	98.26	805	14	0	1	805	1	805	0
Ga0308426_1026410	LJMDLIOM_01050	96.46	367	13	0	1	367	1	367	0	GH88
Ga0308426_1026411	LJMDLIOM_01051	90.13	1003	99	0	1	1003	1	1003	0
Ga0308426_1026412	LJMDLIOM_01052	90.83	1886	173	0	1	1886	1	1886	0
Ga0308426_1026413	LJMDLIOM_01053	94.23	849	49	0	1	849	1	849	0
Ga0308426_1026414	LJMDLIOM_01054	94.95	317	16	0	1	317	1	317	0
Ga0308426_1026415	LJMDLIOM_01055	95.81	310	13	0	1	310	1	310	0
Ga0308426_1026416	LJMDLIOM_01056	87.82	739	89	1	1	738	1	739	0
Ga0308426_1026417	LJMDLIOM_01057	97.15	492	14	0	1	492	1	492	0
Ga0308426_1026418	LJMDLIOM_01058	87.76	523	64	0	1	523	1	523	0
Ga0308426_1026419	LJMDLIOM_01059	87.79	385	47	0	1	385	1	385	0
Ga0308426_1026420	LJMDLIOM_01060	93.2	588	40	0	1	588	1	588	0
Ga0308426_1026421	LJMDLIOM_01062	87.11	450	58	0	1	450	1	450	0
Ga0308426_1026422	LJMDLIOM_01063	84.45	714	111	0	1	714	1	714	0	PL8
Ga0308426_1026423	LJMDLIOM_01066	90.6	266	25	0	1	266	1	266	0
Ga0308426_1026424	LJMDLIOM_01067	61.97	1554	524	23	1	1529	1	1512	0
Ga0308426_1026425	LJMDLIOM_01068	30.12	259	176	4	2	258	3	258	4e-30
Ga0308426_1026426	LJMDLIOM_01044	56.45	310	135	0	2	311	3	312	5e-116
Ga0308426_1026427	LJMDLIOM_01047	27.53	937	556	18	6	873	9	891	8e-101
Ga0308426_1026429	LJMDLIOM_00092	28.17	71	51	0	2	72	11	81	0.024
locus_tag	ftype	length_bp	gene	EC_number	COG	product	length_aa	length Original sample_aa	CAZyme family
LJMDLIOM_01044	CDS	945	glcK_2	2.7.1.2	COG1940	Glucokinase	314	314
LJMDLIOM_01045	CDS	951	manA	5.3.1.8	COG1482	Mannose-6-phosphate isomerase ManA	316	316
LJMDLIOM_01046	CDS	6078				hypothetical protein	2025	2143	GH5
LJMDLIOM_01047	CDS	2853	mngB	3.2.1.-	COG0383	Mannosylglycerate hydrolase	950	950	GH38
LJMDLIOM_01048	CDS	990				hypothetical protein	329	328
LJMDLIOM_01049	CDS	2418	cbpA_2	2.4.1.20	COG3459	Cellobiose phosphorylase	805	805
LJMDLIOM_01050	CDS	1104	ugl_2	3.2.1.180		Unsaturated chondroitin disaccharide hydrolase	367	367	GH88
LJMDLIOM_01051	CDS	3015				hypothetical protein	1004	1004
LJMDLIOM_01052	CDS	5661				hypothetical protein	1886	1886
LJMDLIOM_01053	CDS	2550				hypothetical protein	849	849
LJMDLIOM_01054	CDS	954	araQ_4		COG0395	L-arabinose transport system permease protein AraQ	317	317
LJMDLIOM_01055	CDS	933	yteP_3		COG4209	putative multiple-sugar transport system permease YteP	310	310
LJMDLIOM_01056	CDS	2220				hypothetical protein	739	738
LJMDLIOM_01057	CDS	1479				hypothetical protein	492	495
LJMDLIOM_01058	CDS	1575	rhaR_3			HTH-type transcriptional activator RhaR	524	524
LJMDLIOM_01059	CDS	1158				hypothetical protein	385	385
LJMDLIOM_01060	CDS	1767				hypothetical protein	588	588
LJMDLIOM_01061	CDS	1263				hypothetical protein	420		GH125
LJMDLIOM_01062	CDS	1353				hypothetical protein	450	450
LJMDLIOM_01063	CDS	2145	xly	4.2.2.12		Xanthan lyase	714	714	PL8
LJMDLIOM_01064	CDS	627	axe2_2	3.1.1.72		Acetylxylan esterase	208	266
LJMDLIOM_01065	CDS	1695				hypothetical protein	564	1545
LJMDLIOM_01066	CDS	801				hypothetical protein	266	261
LJMDLIOM_01067	CDS	6246				hypothetical protein	2081	312
LJMDLIOM_01068	CDS	786	ywpJ	3.1.3.-	COG0561	Phosphatase YwpJ	261	900
