## Supplemental Table 6 for "The Food Additive Xanthan Gum Drives Adaptation of the Human Gut Microbiota"

### Sheet: Sheet1
Original Species	Enzyme Annotation	Plasmid Name	Assembly Method	Fw Primer (if used)	Rv Primer (if used)	Protein Sequence
R. UCG13	RuGH5b (GH5 only)	XGD26-6	PCR of gDNA	GAAGGAGATATACATATGTCGGAGCTTCATGTTGAAGGC	GTGATGGTGGTGATGATGTGCACCCGTGTGAAAAGACC	SELHVEGRYIYNAEGEKVRLTGANIPDLQWATGGDNDLMKRVGLLCDSWNANCVRLCVHSKFWFGQEWYQGKSYGDYRKMVDNVINQITSRGKYVILNLHEFYAITEQQKDFWNDAVEVYGNNPGVIFGLLNEPHDIDWEMWRNGGMLETTDSYGKKTQRVYGHQEILDMIRNKGAKNIVIAGGLDWSYYFDGLCDGYNGMEHGYKLEDKTGNGVIYDTHIYPMKPEYNPVEKAVECLVDEAPILVGEYGHWGERLFDWYDNYLCEYPHVWMNEIHDFIDRNELNYTAWSFHTGAHHHHHH
R. UCG13	RuGH5b (GH5 + CBM A)	XGD26-7	PCR of gDNA	GAAGGAGATATACATATGTCGGAGCTTCATGTTGAAGGC	GTGATGGTGGTGATGATGTTGGGTAACGCTCGATACCGT	SELHVEGRYIYNAEGEKVRLTGANIPDLQWATGGDNDLMKRVGLLCDSWNANCVRLCVHSKFWFGQEWYQGKSYGDYRKMVDNVINQITSRGKYVILNLHEFYAITEQQKDFWNDAVEVYGNNPGVIFGLLNEPHDIDWEMWRNGGMLETTDSYGKKTQRVYGHQEILDMIRNKGAKNIVIAGGLDWSYYFDGLCDGYNGMEHGYKLEDKTGNGVIYDTHIYPMKPEYNPVEKAVECLVDEAPILVGEYGHWGERLFDWYDNYLCEYPHVWMNEIHDFIDRNELNYTAWSFHTGANPNMFMDYDTFTPSNYSGIYMKYKMLQEPETRPEEKDRQYVDPSPLSTWEHIIDFDDNTVDFKVYGKEVRTERTDSGYEGRGQLIDFDRSCVDSWDSAAIADFD…
R. UCG13	RuGH5b (GH5 + CBM A/B)	XGD26-10	PCR of gDNA	GAAGGAGATATACATATGTCGGAGCTTCATGTTGAAGGC	GTGATGGTGGTGATGATGGCTTACTGATTGTCCTGTGAGTTTATCACC	SELHVEGRYIYNAEGEKVRLTGANIPDLQWATGGDNDLMKRVGLLCDSWNANCVRLCVHSKFWFGQEWYQGKSYGDYRKMVDNVINQITSRGKYVILNLHEFYAITEQQKDFWNDAVEVYGNNPGVIFGLLNEPHDIDWEMWRNGGMLETTDSYGKKTQRVYGHQEILDMIRNKGAKNIVIAGGLDWSYYFDGLCDGYNGMEHGYKLEDKTGNGVIYDTHIYPMKPEYNPVEKAVECLVDEAPILVGEYGHWGERLFDWYDNYLCEYPHVWMNEIHDFIDRNELNYTAWSFHTGANPNMFMDYDTFTPSNYSGIYMKYKMLQEPETRPEEKDRQYVDPSPLSTWEHIIDFDDNTVDFKVYGKEVRTERTDSGYEGRGQLIDFDRSCVDSWDSAAIADFD…
R. UCG13	RuGH5b (full)	GH5-13	PCR of gDNA	GAAGGAGATATACATATGGGTTCTGGAACGGTACAAAAGATATTACCCTC	GTGATGGTGGTGATGATGTTTTACTATCAGTTTATAGGTCTGCGG	GSGTVQKILPSELHVEGRYIYNAEGEKVRLTGANIPDLQWATGGDNDLMKRVGLLCDSWNANCVRLCVHSKFWFGQEWYQGKSYGDYRKMVDNVINQITSRGKYVILNLHEFYAITEQQKDFWNDAVEVYGNNPGVIFGLLNEPHDIDWEMWRNGGMLETTDSYGKKTQRVYGHQEILDMIRNKGAKNIVIAGGLDWSYYFDGLCDGYNGMEHGYKLEDKTGNGVIYDTHIYPMKPEYNPVEKAVECLVDEAPILVGEYGHWGERLFDWYDNYLCEYPHVWMNEIHDFIDRNELNYTAWSFHTGANPNMFMDYDTFTPSNYSGIYMKYKMLQEPETRPEEKDRQYVDPSPLSTWEHIIDFDDNTVDFKVYGKEVRTERTDSGYEGRGQLIDFDRSCVDS…
R. UCG13	RuGH5a (GH5 only)	XGD26-12	PCR of gDNA	GAAGGAGATATACATATGGAGGAAGCTGCAGCAGACG	GTGATGGTGGTGATGATGGTCAAGCTTTTCCGGTGCAGT	EEAAADAQNAEINYNRSVPLEVKGNKIVKQGTDEMVVLRGVNVPSMDWGMAEHLFESMTMVYDSWGANLIRLPINPKYWKNGSVWDEKNLTKEQYQKYIDDMVKAAQARGKYIILDCHRYVMPQQDDLDMWKELAVKYGNNSAVLFGLLNEPHDIKPVGVEKPTTVEQWDVWYNGGQIIVGGEEVTAIGHQQLLNEIRKQGANNICIAGGLNWAFDISGFADGYNERPNGYRLIDTAEGHGVMYDSHAYPVKGAKTAWDTIIGPVRRVAPVIIGEWGWDSSDKNISGGDCTSDIWMNQIMNWMDDTDNQYDGIPVNWTAWNLHMSSSPKMLYSWDYKTTAYNGTHIKNRLLSYNTAPEKLDHHHHHH
R. UCG13	RuGH5a (GH5 + CBM A)	XGD26-13	PCR of gDNA	GAAGGAGATATACATATGGAGGAAGCTGCAGCAGACG	GTGATGGTGGTGATGATGGCTTTCCTCTCCCATATCCTTATG	EEAAADAQNAEINYNRSVPLEVKGNKIVKQGTDEMVVLRGVNVPSMDWGMAEHLFESMTMVYDSWGANLIRLPINPKYWKNGSVWDEKNLTKEQYQKYIDDMVKAAQARGKYIILDCHRYVMPQQDDLDMWKELAVKYGNNSAVLFGLLNEPHDIKPVGVEKPTTVEQWDVWYNGGQIIVGGEEVTAIGHQQLLNEIRKQGANNICIAGGLNWAFDISGFADGYNERPNGYRLIDTAEGHGVMYDSHAYPVKGAKTAWDTIIGPVRRVAPVIIGEWGWDSSDKNISGGDCTSDIWMNQIMNWMDDTDNQYDGIPVNWTAWNLHMSSSPKMLYSWDYKTTAYNGTHIKNRLLSYNTAPEKLDGVYSTDFSTDDVFRSYTAPSGKASIKYSDESGNVAITP…
R. UCG13	RuGH5a (GH5 + CBM A/B)	XGD26-14	PCR of gDNA	GAAGGAGATATACATATGGAGGAAGCTGCAGCAGACG	GTGATGGTGGTGATGATGAACAAATGTCTTTTCCGGATACGG	EEAAADAQNAEINYNRSVPLEVKGNKIVKQGTDEMVVLRGVNVPSMDWGMAEHLFESMTMVYDSWGANLIRLPINPKYWKNGSVWDEKNLTKEQYQKYIDDMVKAAQARGKYIILDCHRYVMPQQDDLDMWKELAVKYGNNSAVLFGLLNEPHDIKPVGVEKPTTVEQWDVWYNGGQIIVGGEEVTAIGHQQLLNEIRKQGANNICIAGGLNWAFDISGFADGYNERPNGYRLIDTAEGHGVMYDSHAYPVKGAKTAWDTIIGPVRRVAPVIIGEWGWDSSDKNISGGDCTSDIWMNQIMNWMDDTDNQYDGIPVNWTAWNLHMSSSPKMLYSWDYKTTAYNGTHIKNRLLSYNTAPEKLDGVYSTDFSTDDVFRSYTAPSGKASIKYSDESGNVAITP…
R. UCG13	RuGH5a (GH5 + CBM A/B/C)	XGD26-15	PCR of gDNA	GAAGGAGATATACATATGGAGGAAGCTGCAGCAGACG	GTGATGGTGGTGATGATGTGGTAAGCCCCATTCTATATCACC	EEAAADAQNAEINYNRSVPLEVKGNKIVKQGTDEMVVLRGVNVPSMDWGMAEHLFESMTMVYDSWGANLIRLPINPKYWKNGSVWDEKNLTKEQYQKYIDDMVKAAQARGKYIILDCHRYVMPQQDDLDMWKELAVKYGNNSAVLFGLLNEPHDIKPVGVEKPTTVEQWDVWYNGGQIIVGGEEVTAIGHQQLLNEIRKQGANNICIAGGLNWAFDISGFADGYNERPNGYRLIDTAEGHGVMYDSHAYPVKGAKTAWDTIIGPVRRVAPVIIGEWGWDSSDKNISGGDCTSDIWMNQIMNWMDDTDNQYDGIPVNWTAWNLHMSSSPKMLYSWDYKTTAYNGTHIKNRLLSYNTAPEKLDGVYSTDFSTDDVFRSYTAPSGKASIKYSDESGNVAITP…
R. UCG13	RuGH5a (full)	GH5-30 (13-11 B)	PCR of gDNA	GAAGGAGATATACATATGGGTTCTGAGGAAGCTGCAGCAGACGCTC	GTGATGGTGGTGATGATGTTTATCCATCTTCGGCGAATTACAACGTGG	GSEEAAADAQNAEINYNRSVPLEVKGNKIVKQGTDEMVVLRGVNVPSMDWGMAEHLFESMTMVYDSWGANLIRLPINPKYWKNGSVWDEKNLTKEQYQKYIDDMVKAAQARGKYIILDCHRYVMPQQDDLDMWKELAVKYGNNSAVLFGLLNEPHDIKPVGVEKPTTVEQWDVWYNGGQIIVGGEEVTAIGHQQLLNEIRKQGANNICIAGGLNWAFDISGFADGYNERPNGYRLIDTAEGHGVMYDSHAYPVKGAKTAWDTIIGPVRRVAPVIIGEWGWDSSDKNISGGDCTSDIWMNQIMNWMDDTDNQYDGIPVNWTAWNLHMSSSPKMLYSWDYKTTAYNGTHIKNRLLSYNTAPEKLDGVYSTDFSTDDVFRSYTAPSGKASIKYSDESGNVAI…
R. UCG13	PL8	PL8 (13-1A)	PCR of gDNA	GAAGGAGATATACATATGGGTTCTTCTGGAGGAATGATTATGACGGAT	GTGATGGTGGTGATGATGTACATTTTTTACACCTCCAAATTTTAT	GSSGGMIMTDFNILRKRYSDVLCGRGYNGKKTADCILQSDERTEQRLVQLGGRIEKAITSNEPGVINATLKGILDISISFSQNNSQFYHNKNIKNEIFNALNTLEKVYNDTTVPKGNWWYWEIGIPLSINSIFTLMYDYTDKSQLKRYMAAEKHFNDRIKLTGANRLWESVIFAVRGILLSDNDSIKNAISGIQDVMVITDSGDGFYKDGSFIQHDNIPYNCGYGRSLIQELAPMLYIFKDTEFENKNTDIINTWIEKSYLPFIYNGRTMDMVRGREISRYYEQSDLACTHILSAMLILSEMPEFNELKGTIKTQITDNFFEYASVFTAELAEHLQEDNNIKPKEIKPYFMAFNSMDRVVKHGNGYTIGLAMHSERTAAYESINDENQNAHHTSDGMMY…
R. UCG13	CE-A	CE 13-8 D (XGD5 CE)	PCR of gDNA	GAAGGAGATATACATATGGACGGAGTATCAGCGTATACA	GTGATGGTGGTGATGATGATTCAATGTAAATACTTTATTAAATAATGG	DGVSAYTLPSSDKSNSKILKNTVSSKESVTYYIQANNTPRATMFKLAQVNTGDKINVDINFTYLDTATMELEYCLFVSDSEITLTSHSQDLVKEELEKHTDESNIKNWSTNKSNMKYSLPNGITASKDGFVYLYIGCGDLSEDKTQVTKKIQWSIDSFDVNIDSDGGGETEPDTTPTPTTTINPDVTPTPTPTASPTPTPTLEPELTLDAVYSSNMVLQRKEPITITGTGKSGNTVSVNFNGADEQTTIEHGLWEITLPAMEAVKSATMTVSSGDNMITLDNVAVGDVIFCTGQSNMFNRLETFPTLMNEELSEAYEDVRYMNSFDEISEWKVATMENSKQFSALGFLIGKRMIKKDSDVPIGLISSSLGGSSIMQWIPTYSVNWDSQAKRMMAGASSK…
R. UCG13	CE-B	XGD82-6	PCR of gDNA	GAAGGAGATATACATATGGGTTCTATGTTTAATAAGAAATTTAACTTGTTG	GTGATGGTGGTGATGATGAAACAACTGATTTAGCCAATC	GSMFNKKFNLLKEATEYGFMPYMETYILDGKKRPIVVIFPGGGYGMVSEREAERIAMAYNAAGFHAAVVYYCVEPHTHPLPIQNAANAVAMLRENAEKWNIDTDKVIVCGFSAGGHLAASLSALWNDSEIFSEREIELAMHKPNAQILSYPVITSGEFAHKDSFKNLTGTDDESNHLWSSLSLERRITDIIPPTFLWHTYEDICVPVENTLMYAAGLRRVGVPFELHIFEKGEHGLSRVSDELIWSKRKFEREYPWLSLSVDWLNQLFHHHHHH
R. UCG13	GH 88	XGD82-5	PCR of gDNA	GAAGGAGATATACATATGGGTTCTGTGAATATTGATAAAGCGATTACA	GTGATGGTGGTGATGATGCCAATAAATTTTCCAATCGCT	GSVNIDKAITYAESIVRKSLNYFYDCFPTEQSENLVFKKFENVSWTTGFYEGILWLMYELTGDKAFYNSAKHHSEMFHKRLVDRVELEHHDMGFLFTLSSVADYRITGDEQAKQDGIEAAEWLLKRYQPKGKFIQAWDAMDDSQSYRFIVDCMLNIPLLFWASEVTGYKKYYDAAYNHMQTSIANIIRPDASSYHTFFFDPVTNKPLRGETHQGFSDDSSWARGQSWAVYGLALCYHYTKEKSILPLFERVTHYFIDHLPEDSVPYWDLIFSDGSDEPRDTSAAVVAVCGILEMEKYYHNQEFLDAAEKMMTSLSEKYTTVDYPQSNGIIKDGMYSRKHGHEPECTSWGDYFYLEALMRMKKSDWKIYWHHHHHH
R. UCG13	GH38-A	XGD5_GH38_8	PCR of gDNA	GAAGGAGATATACATATGGGTTCTTCTTATAACAAATATATCAAACCCAAATTTATT	GTGATGGTGGTGATGATGTTTTGCAATTCCTACGGTCAT	GSSYNKYIKPKFIIWYKKEFQMSKNVHIISHSHWDREWYLPFEQHRMRLVELIDKCMEVFEKDDSFKSFFLDGQTIVLDDYLEIRPENKEKLIKYTKEGKFIIGPWYILQDEFYTSGEANIRNLLVGMKEAEKYGAMCKMGYFPDAFGNAGQMPQLLKQAGMDTVTFGRGVRPVGFDNEVQENGNYESPYSEMMWESPDGTKIFGILFANWYNNGNEVPTDKKIAKEYWDDRLKKVATFASTDEYLLMNGCDHQPVQADLGKAIEVASELYPDINFKHSNFPEYIKAIKEKVPNDLAVVKGELTSQDTDGWSTLMNCASSHIYLKQMNRKCESALENGAEPVRVLSSVLGQNYPSDELEYSWKKLMQNHPHDSICCCSVDEVQDEMATRFNKSKQVADY…
R. UCG13	GH38-B	XGD5_GH38_30	PCR of gDNA	GAAGGAGATATACATATGGAGCGAAAAAATATAAAATGTCATTTTATATCC	GTGATGGTGGTGATGATGTTCATATTTTAATGTATAAATTTGTTTTGGAGT	ERKNIKCHFISNTHWDREWKFSAQRTRHMLVTAIDMLLDIFEKEPDYKHFHLDSQTLPIQDYLEINPEKKEILKKYISEGKLAVGPWFCLPDEFCVGGESLIRNLLLGHKIANEFGKVSKTGYSPFGWGQISQMPQLYHGFGIDFASFYRGLNTYMAPKSEFYWEGADGTTIYASRLGQRPRYNMWYIMQRPVFYGKRDGDNRRVSWGAGDGIFRFADPARCEYEYQYSHRKYEYHDEYIAEKTEQALSEQDDEWTTPNRFWSNGHDSSIPDMRESRLIKDANAVYEGVDVFHSTVYDFEQSVIRDFDKNSPVLKGEMRYPFTKGSVSALFGWVLSARIKVKQENFETERLLTSYTEPMAVFASVCGAVYPQAFINKAYNYMLQNHGHDSIGACGRDVV…
R. UCG13	GH94	GH94 (XGD13_rxn6)	PCR of gDNA	GAAGGAGATATACATATGGGTTCTTCTAAATATGGATATTTTGACGATTTGAATAAG	GTGATGGTGGTGATGATGCATTACCACCTCTACATTGCATATTTC	GSSKYGYFDDLNKEYVIETPRTPLPWINYLGTNGFFSLISNTSGGYCFYKDAKHRRILRYRYNNIPADNGGRYFYINDNGDCWTPSYMPMKKELDFYECRHGMGYTKITGERNGVRVEQTAFVPVDDNCEIHRIKVTNTSGEAKNINLFSFVEFCLWNAQDDMLNYQRNLNTGEVEIDGSAIYHKTEYRERRNHYAFYSVNTEISGFDTDRDTFLGAFNGLDTPDRVINGKSGNSVASGWYPIASHQIDVSLDAGESREYIFVLGYIENEKDEKFESLNVINKTKAKEMIARYESSAQCDAELDKLKLYWDNLLSVFTLESNDEKLNRMVNIWNPYQCMVTFNMSRSASYYESGIGRGMGFRDSNQDLLGFVHQIPERARERIIDIASTQFEDGSAYHQ…
mouse R. UCG13	mouse RuGH5a (GH5 only) (A)	XGD110-2	PCR of gDNA	GAAGGAGATATACATATGGGTTCTGCGGCGGCAGCAGAAAATGCA	GTGATGGTGGTGATGATGTGACTTCATATGCAGATTCCATGCCGT	GSAAAAENAEINYNRSVPLEVKGNKIVKQGTDEMVVLRGVNVPSMDWGMAENLYESMTMVYDCWGANLIRLPIHPKYWKDGSIWDGKNLTKEQYQKYIDDMVKAAQARGKYIILDCHRYVMPQQDDLDMLKELAVKYGNNSAVLFGLLNEPHDIKPTDIEKPTMEDQWEVWYNGGQIIVGGEEVTAIGHQQLLNEIRALGANNICIAGGLSWAFDISGLADGYNGRENGYRLIDTAEGHGVMYDSHAYPVKGTKSSWDTIIGPVRRVAPILIGEWGWDSSDNNISGGDCTSDIWMNQIMNWMDDTDNQYDGIPLNWTAWNLHMKSHHHHHH
mouse R. UCG13	mouse RuGH5a (GH5 only) (B)	XGD110-3	PCR of gDNA	GAAGGAGATATACATATGGGTTCTGCAGAAATTAACTATAATCGTTCTGTGCCTC	GTGATGGTGGTGATGATGTGACTTCATATGCAGATTCCATGCCGT	GSAEINYNRSVPLEVKGNKIVKQGTDEMVVLRGVNVPSMDWGMAENLYESMTMVYDCWGANLIRLPIHPKYWKDGSIWDGKNLTKEQYQKYIDDMVKAAQARGKYIILDCHRYVMPQQDDLDMLKELAVKYGNNSAVLFGLLNEPHDIKPTDIEKPTMEDQWEVWYNGGQIIVGGEEVTAIGHQQLLNEIRALGANNICIAGGLSWAFDISGLADGYNGRENGYRLIDTAEGHGVMYDSHAYPVKGTKSSWDTIIGPVRRVAPILIGEWGWDSSDNNISGGDCTSDIWMNQIMNWMDDTDNQYDGIPLNWTAWNLHMKSHHHHHH
mouse R. UCG13	mouse RuGH5a (GH5 only) (C)	XGD110-7	PCR of gDNA	GAAGGAGATATACATATGGGTTCTGCAGAAATTAACTATAATCGTTCTGTGCCTC	GTGATGGTGGTGATGATGGCCATCCTGTGTCTCAGGCAAATTACC	GSAEINYNRSVPLEVKGNKIVKQGTDEMVVLRGVNVPSMDWGMAENLYESMTMVYDCWGANLIRLPIHPKYWKDGSIWDGKNLTKEQYQKYIDDMVKAAQARGKYIILDCHRYVMPQQDDLDMLKELAVKYGNNSAVLFGLLNEPHDIKPTDIEKPTMEDQWEVWYNGGQIIVGGEEVTAIGHQQLLNEIRALGANNICIAGGLSWAFDISGLADGYNGRENGYRLIDTAEGHGVMYDSHAYPVKGTKSSWDTIIGPVRRVAPILIGEWGWDSSDNNISGGDCTSDIWMNQIMNWMDDTDNQYDGIPLNWTAWNLHMKSSPRMISSWDYKTTAYNGTYIKNRLQSYGNLPETQDGHHHHHH
mouse R. UCG13	mouse RuGH5a (D)	XGD110-11	PCR of gDNA	GAAGGAGATATACATATGGGTTCTGCAGAAATTAACTATAATCGTTCTGTGCCTC	GTGATGGTGGTGATGATGTTCAGCCCATTCTATGTCCGCTAC	GSAEINYNRSVPLEVKGNKIVKQGTDEMVVLRGVNVPSMDWGMAENLYESMTMVYDCWGANLIRLPIHPKYWKDGSIWDGKNLTKEQYQKYIDDMVKAAQARGKYIILDCHRYVMPQQDDLDMLKELAVKYGNNSAVLFGLLNEPHDIKPTDIEKPTMEDQWEVWYNGGQIIVGGEEVTAIGHQQLLNEIRALGANNICIAGGLSWAFDISGLADGYNGRENGYRLIDTAEGHGVMYDSHAYPVKGTKSSWDTIIGPVRRVAPILIGEWGWDSSDNNISGGDCTSDIWMNQIMNWMDDTDNQYDGIPLNWTAWNLHMKSSPRMISSWDYKTTAYNGTYIKNRLQSYGNLPETQDGVYSTDFSTNDVFRGYKAPSGAASVSYSEANENIVVSHKPADWYA…
mouse R. UCG13	mouse RuGH5a (full) (E)	XGD110-19	PCR of gDNA	GAAGGAGATATACATATGGGTTCTGCAGAAATTAACTATAATCGTTCTGTGCCTC	GTGATGGTGGTGATGATGCGTTTCCACAGTGTATGTATCGTCACC	GSAEINYNRSVPLEVKGNKIVKQGTDEMVVLRGVNVPSMDWGMAENLYESMTMVYDCWGANLIRLPIHPKYWKDGSIWDGKNLTKEQYQKYIDDMVKAAQARGKYIILDCHRYVMPQQDDLDMLKELAVKYGNNSAVLFGLLNEPHDIKPTDIEKPTMEDQWEVWYNGGQIIVGGEEVTAIGHQQLLNEIRALGANNICIAGGLSWAFDISGLADGYNGRENGYRLIDTAEGHGVMYDSHAYPVKGTKSSWDTIIGPVRRVAPILIGEWGWDSSDNNISGGDCTSDIWMNQIMNWMDDTDNQYDGIPLNWTAWNLHMKSSPRMISSWDYKTTAYNGTYIKNRLQSYGNLPETQDGVYSTDFSTNDVFRGYKAPSGAASVSYSEANENIVVSHKPADWYA…
B. intestinalis	PL-CE	PL full	Synthesized DNA	N/A	N/A	HHHHHHSSGLVPRGSHMASGHSMHPLNQISYVKKKIKEQQEPYFTAYRQLMHYADSIQEVSQNALVDFAVPGFYDKPEEHRANSLALQRDAFAAYCSALAYQLSGEERYGQKACYFLNAWSSTNKKYSEHDGVLVMSYSGSALLMAAELMMDTPIWNPQDKDAFKTWVSQVYQKAVNEIRVHKNNWADWGRFGSLLAASLLDDKEEVARNVQLIKSDLFVKIAEDGHMPEEVVRGNNGIWYTYFSLAPMTAACWLVYNLTGENLFVWEHNDASLKKALDYMFYFHQHPSEWKWDTRPNLGAHETWPDNLLEAMAGIYNDASYLQYVESSRPHIYPLHHFAWSFPTLMPVSLKGYDLTDNNTWANYNRYEVANKTVKKPVAIFMGNSITEGWNRSHPDFF…
B. intestinalis	PL (PL only)	PL (PL domain only)	Synthesized DNA	N/A	N/A	HHHHHHSSGLVPRGSHMASGHSMHPLNQISYVKKKIKEQQEPYFTAYRQLMHYADSIQEVSQNALVDFAVPGFYDKPEEHRANSLALQRDAFAAYCSALAYQLSGEERYGQKACYFLNAWSSTNKKYSEHDGVLVMSYSGSALLMAAELMMDTPIWNPQDKDAFKTWVSQVYQKAVNEIRVHKNNWADWGRFGSLLAASLLDDKEEVARNVQLIKSDLFVKIAEDGHMPEEVVRGNNGIWYTYFSLAPMTAACWLVYNLTGENLFVWEHNDASLKKALDYMFYFHQHPSEWKWDTRPNLGT
B. intestinalis	GH88	GH88	Synthesized DNA	N/A	N/A	HHHHHHSSGLVPRGSHMASCAPDKQADTIHLDRQLEYCDAQIRRTLSEADQDSCLMPRSMEANQTNWNMSNIYDWTSGFWPGILWYDYEATGDEEIKAQAIRYTECLLPLVTPAHGADHDIGFQIFCSFGNAYRITGNEEYKTVILKGAQKLAKLYNPKVGTILSWPGMVKRMGWPHNTIMDNMMNLEILFWAARNGGGQELYDIAVKHAQTTMKYSFREDGGNYHVAVYDTIDGHFIKGVTNQGYGDSSLWARGQAWAIYGYMMVYRETQDKTFLRFAEKVTELYLENLPEDYIPYWDFDAPDMIKQPKDASAAAITASALIELSELEDTPSLASRYLNAATRMLGELSSERYQCRDIKPAFLMHSTGNQPGGYEIDASINYADYYYLQALLKYKKAM…
B. intestinalis	GH92	GH92	Synthesized DNA	N/A	N/A	HHHHHHSSGLVPRGSHMASDKVDMWMGTYGAGHCVVGPQLPHGSVNPSPQTAYGGHAGYVPDQPIRGFGQLHVSGIGWGRYGQIFLSPQVGFNPGETDHDSPKQGEEATPYYYKVMLSRYDIQVEISPTHHCVAYRFTFPETDQGNILLDIAHNIPQHIVPEVKGLFHGGEINYNPEQQTLTGWGEYSGGFGSTDAYKVYFAMKTDTPLKEVKITDQGDKALYACLALNKNPGVVHLNVGISLKSIENASLFLSEEIADNSFNTVKENAKAIWDNTLSSIKIKSENEAEERLFYTTLYHSFVMPRDRTGDNPHWDSESAHMDDHYCVWDTWRTKYPLMVLLRESYVAQTINSFIDRFAHNGVCNPTFTSSLDWTSKQGGDDVDNIIADAIVKNVKGFDY…
B. intestinalis	GH3	GH3	Synthesized DNA	N/A	N/A	HHHHHHSSGLVPRGSHMASQQIKPAIPSDPEIEAKINKLLQKLTLEEKIGQMCEITIDVITDFSDKENGFRLSESMLDTVIGKYKVGSILNTPFSIAQEKEVWADLITRIQKKSMEEIGIPCIYGVDQIHGTTYTRGGTFFPQSINMAAAFNRQLTRRGAEISAYETKACCIPWNYAPVMDLGRDPRWPRMWESYGEDCYVNAEMGVQAVKGLQGENPNHIGENNVAACIKHFMGYGVPVSGKDRTPSSISRTDLREKHFAPFLASIQAGALSLMVNSGVDNGVPFHANKELLTGWLKEELNWDGMIVTDWADINNLCLRDHIAETKKEAIQIAINAGIDMSMVPYEVSFCTYLKELVEEGKVSMARIDDAVSRVLRLKYRLGLFDNPYWDIRKYDQFA…
B. intestinalis	GH5	GH5	Synthesized DNA	N/A	N/A	HHHHHHSSGLVPRGSHMASDTKSSLPFGVNLAGAEFFHKKMDGVGQFGIDYHYPTTREFDYWKSKGLTLIRLPFKWERIQRELYGELNREEIDYIKYLLDEAGARDMKILIDMHNYGRRKDNGKDRIIGDSVSIDHFASVWKQIAGELKEHSALYGYGLINEPHDMLDSVPWFKIAQAAIEESRKVDLKTAIVVGGNHWSSAARWQEISDDLKHLHDPSDNLIFEGHCYFDEDGSGIYRRSYDEEKAYPTIGIDRTRPFVEWLKTNNLRGFIGEYGVPGDDERWLVCLDNFLDYLSKENINGTYWAAGAQWNKYILSIHPDDNYQTDKIQLGVLTKYLETKN
