## Supplemental Table 7 for "The Food Additive Xanthan Gum Drives Adaptation of the Human Gut Microbiota"

### Sheet: Sheet1
Ga0308426_1002974 (GH88)	GH88_fw_A	ATAGAAGCATCGATCTCATATC
Ga0308426_1002974 (GH88)	GH88_rv_A	TTCTGCGCTTATTGAGTTATC
Ga0308426_1002975 (GH92)	GH92_fw_A	TTTCGTATCTGAGACACATAAC
Ga0308426_1002975 (GH92)	GH92_rv_A	ACCGATTGATAGAATATTGTGG
Ga0308426_1002976 (HTCS)	HTCS_fw_A	ACGGAAATATATGGTTAGGATG
Ga0308426_1002976 (HTCS)	HTCS_rv_A	TTACTCCATTATAATCCTGCAC
Ga0308426_1002977 (SusC)	SusC_fw_A	AGAAATAAAGAAAGTACCGGTG
Ga0308426_1002977 (SusC)	SusC_rv_A	GATATCCATCCACTACATACAG
Ga0308426_1002978 (SusD)	SusD_fw_A	CGTATACTCTACTTTCCACTTC
Ga0308426_1002978 (SusD)	SusD_rv_A	AATTCCGATATAGTTTCCAACC
Ga0308426_1002979 (PL-CE)	PL_CE_fw_A	TTCTATGATAAACCGGAAGAAC
Ga0308426_1002979 (PL-CE)	PL_CE_rv_A	GAATAACTCATTACCAGGACAC
Ga0308426_1002980 (GH5_5)	GH5_fw_A	TATGCTTATTCTCATGTGACTC
Ga0308426_1002980 (GH5_5)	GH5_rv_A	TTTGAAGGGAAGACGTATTAAG
Ga0308426_1002981 (GH3)	GH3_fw_A	GTAATCACAGATTTCTCGGAC
Ga0308426_1002981 (GH3)	GH3_rv_A	TTTCTGGATTCTTGTAATCAGG
B. intestinalis 16s	Bint_16S_fw_A	CGGATTTATTGGGTTTAAAGGG
B. intestinalis 16s	Bint_16S_rv_A	AATCGGAGTTCTTCGTGATATC
